# A lesson from COVID-19 on inaccessibility of web-based information for disabled populations worldwide

**DOI:** 10.1101/2020.08.16.252676

**Authors:** Amiel A. Dror, Eli Layous, Matti Mizrachi, Amani Daoud, Netanel Eisenbach, Nicole G. Morozov, Samer Srouji, Karen B. Avraham, Eyal Sela

## Abstract

Many government websites and mobile content are inaccessible for people with vision, hearing, and cognitive disabilities. The COVID-19 pandemic highlighted these disparities when health authority website information, critical in providing resources for curbing the spread of the virus, remained inaccessible for disabled populations. The Web Content Accessibility Guidelines provide comparatively universally accepted guidelines for website accessibility. We utilized these parameters to examine the number of countries with or without accessible health authority websites. The resulting data indicate a dearth of countries with websites accessible for persons with disabilities. Methods of information dissemination must take into consideration individuals with disabilities, particularly in times of global health crises.
