## Supplementary Table 1 for "A lesson from COVID-19 on inaccessibility of web-based information for disabled populations worldwide"

### Sheet: גיליון1
Supplementary Table 1
Number	Ministries of health worldwide (GFMER)	Countries included	Countries excluded			A lesson from COVID-19 on inaccessibility of web-based information for disabled populations worldwide
1	Afghanistan	Afghanistan	Central African Republic			Amiel A. Dror, Eli Layous, Matti Mizrachi, Amani Daoud, Netanel Eisenbach, Nicole G. Morozov, Samer Srouji, Karen B. Avraham, Eyal Sela
2	Albania	Albania	Egypt
3	Algeria	Algeria	Iran
4	Andorra	Andorra	Kuwait
5	Angola	Angola	Libya
6	Anguilla	Anguilla	Macedonia
7	Antigua and Barbuda	Antigua and Barbuda	Marshall Islands
8	Argentina	Argentina	Namibia
9	Armenia	Armenia	Niger
10	Australia	Australia	North Korea
11	Austria	Austria	Pakistan
12	Azerbaijan	Azerbaijan	Namibia
13	Bahamas	Bahamas	Niger
14	Bahrain	Bahrain	North Korea
15	Bangladesh	Bangladesh	Pakistan
16	Barbados	Barbados
17	Belarus	Belarus
18	Belgium	Belgium
19	Belize	Belize
20	Benin	Benin
21	Bhutan	Bhutan
22	Bolivia	Bolivia
23	Bosnia and Herzegovina	Bosnia and Herzegovina
24	Botswana	Botswana
25	Brazil	Brazil
26	Brunei Darussalam	Brunei Darussalam
27	Bulgaria	Bulgaria
28	Burkina Faso	Burkina Faso
29	Burundi	Burundi
30	Cambodia	Cambodia
31	Cameroon	Cameroon
32	Canada	Canada
33	Cape Verde	Cape Verde
34	Cayman Islands	Cayman Islands
35	Central African Republic	Chad
36	Chad	Chile
37	Chile	China
38	China	Colombia
39	Colombia	Congo
40	Congo	Cook Islands
41	Cook Islands	Costa Rica
42	Costa Rica	Côte d'Ivoire
43	Croatia	Croatia
44	Cuba	Cuba
45	Cyprus	Cyprus
46	Czech Republic	Czech Republic
47	Côte d'Ivoire	Democratic Republic of Congo
48	Democratic Republic of Congo	Denmark
49	Denmark	Djibouti
50	Djibouti	Dominica
51	Dominica	Dominican Republic
52	Dominican Republic	East Timor
53	East Timor	Ecuador
54	Ecuador	El Salvador
55	Egypt	Estonia
56	El Salvador	Ethiopia
57	Estonia	Fiji
58	Ethiopia	Finland
59	Fiji	France
60	Finland	Gabon
61	France	Gambia
62	Gabon	Georgia
63	Gambia	Germany
64	Georgia	Ghana
65	Germany	Greece
66	Ghana	Grenada
67	Greece	Guatemala
68	Grenada	Guinea
69	Guatemala	Guyana
70	Guinea	Haiti
71	Guyana	Honduras
72	Haiti	Hungary
73	Honduras	Iceland
74	Hungary	India
75	Iceland	Indonesia
76	India	Iraq
77	Indonesia	Ireland
78	Iran	Israel
79	Iraq	Italy
80	Ireland	Jamaica
81	Israel	Japan
82	Italy	Jordan
83	Jamaica	Kazakhstan
84	Japan	Kenya
85	Jordan	Kiribati
86	Kazakhstan	Kyrgyzstan
87	Kenya	Laos
88	Kiribati	Latvia
89	Kuwait	Lebanon
90	Kyrgyzstan	Liberia
91	Laos	Lithuania
92	Latvia	Luxembourg
93	Lebanon	Madagascar
94	Liberia	Malawi
95	Libya	Malaysia
96	Lithuania	Maldives
97	Luxembourg	Mali
98	Macedonia	Malta
99	Madagascar	Mauritania
100	Malawi	Mauritius
101	Malaysia	Mexico
102	Maldives	Moldova
103	Mali	Monaco
104	Malta	Mongolia
105	Marshall Islands	Montenegro
106	Mauritania	Morocco
107	Mauritius	Mozambique
108	Mexico	Myanmar
109	Moldova	Nepal
110	Monaco	Netherlands
111	Mongolia	New Zealand
112	Montenegro	Nicaragua
113	Morocco	Nigeria
114	Mozambique	Norway
115	Myanmar	Oman
116	Namibia	Palau
117	Nepal	Palestine
118	Netherlands	Panama
119	New Zealand	Papua New Guinea
120	Nicaragua	Paraguay
121	Niger	Peru
122	Nigeria	Philippines
123	North Korea	Poland
124	Norway	Portugal
125	Oman	Puerto Rico
126	Pakistan	Qatar
127	Palau	Romania
128	Palestine	Russian Federation
129	Panama	Rwanda
130	Papua New Guinea	Saint Lucia
131	Paraguay	Saint Vincent and the Grenadines
132	Peru	Samoa
133	Philippines	San Marino
134	Poland	Sao Tome and Principe
135	Portugal	Saudi Arabia
136	Puerto Rico	Senegal
137	Qatar	Serbia
138	Romania	Seychelles
139	Russian Federation	Sierra Leone
140	Rwanda	Singapore
141	Saint Lucia	Slovakia
142	Saint Vincent and the Grenadines	Slovenia
143	Samoa	Somalia
144	San Marino	South Africa
145	Sao Tome and Principe	South Korea
146	Saudi Arabia	Spain
147	Senegal	Sri Lanka
148	Serbia	Sudan
149	Seychelles	Swaziland
150	Sierra Leone	Sweden
151	Singapore	Switzerland
152	Slovakia	Syria
153	Slovenia	Taiwan
154	Solomon Islands	Tajikistan
155	Somalia	Tanzania
156	South Africa	Thailand
157	South Korea	Togo
158	South Sudan	Tonga
159	Spain	Trinidad and Tobago
160	Sri Lanka	Tunisia
161	Sudan	Turkey
162	Suriname	Turkmenistan
163	Swaziland	Uganda
164	Sweden	Ukraine
165	Switzerland	United Arab Emirates
166	Syria	United Kingdom
167	Taiwan	United States of America
168	Tajikistan	Uruguay
169	Tanzania	Uzbekistan
170	Thailand	Vanuatu
171	Togo	Venezuela
172	Tonga	Vietnam
173	Trinidad and Tobago	Zambia
174	Tunisia	Zimbabwe
175	Turkey
176	Turkmenistan
177	Uganda
178	Ukraine
179	United Arab Emirates
180	United Kingdom
181	United States of America
182	Uruguay
183	Uzbekistan
184	Vanuatu
185	Venezuela
186	Vietnam
187	Yemen
188	Zambia
189	Zimbabwe
